# Notch signaling and Bsh homeodomain activity are integrated to diversify *Drosophila* lamina neuron types

**DOI:** 10.1101/2023.06.15.545141

**Authors:** Chundi Xu, Tyler B. Ramos, Owen Marshall, Chris Q. Doe

**Affiliations:** Institute of Neuroscience, Howard Hughes Medical Institute, University of Oregon; Eugene, OR 97403, USA; Menzies Institute for Medical Research, University of Tasmania, Hobart, Tasmania 7000, Australia

## Abstract

Notch signaling is an evolutionarily conserved pathway for specifying binary neuronal fates, yet how it specifies different fates in different contexts remains elusive. In our accompanying paper, using the *Drosophila* lamina neuron types (L1-L5) as a model, we show that the primary homeodomain transcription factor (HDTF) Bsh activates secondary HDTFs Ap (L4) and Pdm3 (L5) and specifies L4/L5 neuronal fates. Here we test the hypothesis that Notch signaling enables Bsh to differentially specify L4 and L5 fates. We show asymmetric Notch signaling between newborn L4 and L5 neurons, but they are not siblings; rather, Notch signaling in L4 is due to Delta expression in adjacent L1 neurons. While Notch signaling and Bsh expression are mutually independent, Notch is necessary and sufficient for Bsh to specify L4 fate over L5. The Notch^ON^ L4, compared to Notch^OFF^ L5, has a distinct open chromatin landscape which allows Bsh to bind distinct genomic loci, leading to L4-specific identity gene transcription. We propose a novel model in which Notch signaling is integrated with the primary HDTF activity to diversify neuron types by directly or indirectly generating a distinct open chromatin landscape that constrains the pool of genes that a primary HDTF can activate.
