## Supplemental Table 2 for "Notch signaling and Bsh homeodomain activity are integrated to diversify *Drosophila* lamina neuron types"

### Sheet: Sheet 1 - l4_specific_gene
l4_specific_gene
	Unnamed: 0	L4_48hAPF	L4_60hAPF	L5_48hAPF	L5_60hAPF	l4BshDamID
2015	Mp	5.75451	5.21777	0.231181	0.329326	4.84
839	tnc	3.45996	1.3148	0.710394	0.0136139	4.7
522	grn	20.6386	12.776	0.208975	0.210455	4.52
2727	rut	4.69611	14.7032	0.675101	0.759228	4.52
1685	mtd	2.99053	3.69222	0.994998	1.42954	4.51
1659	rdgB	2.62538	15.306	0.998997	1.40435	4.42
1767	Octbeta2R	0.669423	3.01562	0.231325	1.60562	4.42
855	msi	26.1593	24.461	1.3232	1.41334	4.36
1951	Octbeta3R	3.21491	2.33552	0.423961	0.309172	4.36
431	beat-IIIb	13.6241	5.51496	0.119535	0.115198	4.2
2507	ap	4.83032	3.16635	0.0293304	0.037495	4.19
1868	Fili	1.6368	4.52746	0.0293011	0.00605392	4.18
1390	LRP1	4.18697	1.9667	0.032186	0.0755683	4.14
2796	CG7378	0.54121	3.85366	0.279357	1.22685	4.09
2862	CG13698	8.79337	4.03694	0.166454	0.128668	4.09
486	twit	25.3011	56.629	0.97113	0.889947	4.08
487	CG9336	4.94615	17.0638	0.260696	0.197957	4.08
837	tok	4.5892	3.9382	1.9738	1.25918	4.05
2780	CG12991	1.41978	3.53903	0.676401	0.775499	4.02
1611	dpr1	23.2382	0.77705	0.46837	0.49775	4.01
1977	CG42339	9.18524	11.1715	0.027654	0.0477547	4.01
700	beat-IIb	1.6476	7.10282	0.0308467	0.529014	4
1630	mav	3.5981	4.82715	0.58697	0.434715	3.96
2200	CG34377	12.8617	1.48774	0.54452	0.29557	3.95
670	alpha-Man-IIb	1.33425	5.13617	0.534162	0.388506	3.94
812	Pli	3.03411	2.0841	1.48242	0.781269	3.92
125	CG32428	0.26824	3.25655	0.765028	1.00045	3.89
1518	osp	3.88795	2.58241	0.164069	0.78331	3.89
1353	Pka-R2	7.55208	6.41562	1.72928	1.42821	3.86
2660	CG15202	0.495708	14.7516	0.012082	0.0175077	3.83
2748	CG8916	1.20964	6.81175	0.539621	0.907974	3.81
98	CG15894	3.30831	3.31083	1.30019	1.12756	3.78
898	side	3.15332	0.632227	0.101295	0.136744	3.78
1957	CG42258	3.15456	2.45659	1.88231	1.80181	3.77
1691	CHES-1-like	2.60643	4.29058	1.53012	1.79122	3.76
1193	SP2353	5.68622	7.12923	1.97798	0.753635	3.69
2433	CG44838	4.48922	3.54301	0.863111	1.08779	3.69
2034	Atg1	1.7445	3.62432	1.29022	1.84939	3.66
3134	Traf4	3.69144	0.964619	0.0317161	0.00809776	3.64
1981	DIP-beta	10.4736	7.70334	0.0423876	0.0275255	3.62
1342	KCNQ	5.37943	1.66483	0.179392	0.0453796	3.6
1321	metro	4.94512	5.66009	0.345745	0.386694	3.59
826	nAChRalpha1	1.97985	3.31087	0.0934541	0.202234	3.58
3015	path	3.38562	0.576332	0.499174	0.385516	3.58
1141	CG10527	1.65174	3.32859	1.17444	1.53246	3.51
2442	Pde8	2.10214	7.46494	0.224229	0.288284	3.51
1030	CG30116	1.32462	3.67623	0.968956	1.46357	3.49
712	CG7985	2.87383	4.91698	1.5245	0.342183	3.48
1358	CG1688	14.4168	1.82548	0.825852	0.112915	3.47
1875	dpr12	5.46484	6.13012	0.0594778	0.0661781	3.44
1057	pigs	3.44159	4.58093	0.192387	0.520362	3.38
2627	Eip63F-1	2.98675	3.35546	0.0154592	0.00907365	3.38
26	CG14795	1.75019	4.17737	0.0964022	0.100265	3.36
2021	2mit	3.89403	2.29384	0.387133	0.136491	3.29
1978	CG42340	3.49363	2.28092	1.57483	0.825799	3.27
439	BicD	9.69084	5.75023	1.3398	0.883013	3.07
2875	CG18265	3.38973	5.37816	0.773142	0.164845	3.07
2221	hppy	4.67225	8.89712	0.94455	0.638577	2.99
1021	5-HT1A	3.82442	1.32282	0.232559	0.00539574	2.95
2640	Chd64	18.3861	5.22297	0.312174	0.167099	2.9
398	CG33090	3.68737	2.20584	1.86008	0.367961	2.88
1714	Dyb	2.31688	4.48819	1.18389	1.10422	2.88
287	Btk29A	4.74139	2.16755	1.0512	0.170784	2.82
913	Apc	3.00963	3.47762	1.14383	0.895042	2.82
824	Rox8	3.6385	6.64255	1.8812	1.29993	2.76
397	nAChRalpha5	3.29404	0.270082	0.00524338	0.0123118	2.72
2113	CG42748	2.85522	3.32761	1.93563	1.96109	2.7
1779	CG3257	2.12624	5.01046	0.722172	0.700828	2.66
1346	CG2269	5.05271	5.24625	1.85777	1.10858	2.62
797	beat-IV	15.9072	22.4927	0.0410113	0.13868	2.6
288	CG8086	0.273244	4.14036	0.282767	0.510229	2.57
767	glec	1.18086	3.23866	0.605328	0.72275	2.56
2218	CG31688	2.26026	3.26374	1.75196	1.604	2.49
3173	oaf	3.42918	3.21118	1.27806	1.70748	2.49
1271	Drl-2	2.04135	4.46811	0.343958	0.342248	2.2
1741	CG8188	2.70223	4.83001	0.980618	1.01504	1.89
2898	aos	4.03562	0.0297633	0.0873645	0.0726729	1.59
485	CG31676	4.45614	0.22988	0.88932	0.139909
834	REPTOR	3.41308	2.16092	0.579409	0.669773
838	RabX4	2.66436	3.42005	1.93745	1.87243
1478	alt	1.77557	3.30351	1.8263	1.29206
1515	Pura	2.07439	3.22279	0.377228	0.153579
1544	DIP1	2.4685	3.04188	1.51201	1.44381
1634	ewg	4.14871	3.42394	1.66802	1.08825
1905	side-VIII	0.53248	3.29586	0.0374389	0.0155619
1922	nAChRalpha7	4.6392	2.06194	1.79265	0.695656
2046	Alh	3.07752	1.60407	1.67551	0.85479
2081	kug	4.0829	0.196518	0.0985013	0.0594173
2135	Ca-Ma2d	3.54402	8.0434	0.42516	0.458649
2149	bru2	0.137275	3.76867	0.0147473	0.0569479
2345	CG43737	3.08686	1.67252	0.0903243	0.0410309
2384	lncRNA:CR44024	4.07256	3.83786	0.0189064	0.00538672
2493	lncRNA:CR46006	4.46343	1.74213	1.65441	0.48179
2553	Had1	1.78307	16.7991	0.0252091	0.0401486
2854	CG3961	3.73336	2.54027	1.50283	1.59894
2921	comm	4.72135	0.472975	0.531004	0.310371
2926	Toll-6	6.86554	18.9051	0.116555	0.251457
3067	CG13685	16.3214	2.7623	0.159893	0.0972794
3076	tow	2.07197	3.55878	1.0682	1.00162
3142	CG10019	3.88176	5.22353	0.674136	0.44444
