## Supplemental Table 3 for "Notch signaling and Bsh homeodomain activity are integrated to diversify *Drosophila* lamina neuron types"

### Sheet: Sheet 1 - l5_specific_gene
l5_specific_gene
	Unnamed: 0	L4_48hAPF	L4_60hAPF	L5_48hAPF	L5_60hAPF	l5BshDamID
107	Ptth	0.366354	0.345953	13.1899	8.43262
196	Nep2	0.186451	0.28489	4.13018	4.92228	1.3
377	kek1	0.646134	1.47563	7.70916	3.12015
406	CG4168	0.124847	0.0803378	2.11825	4.26656	2.41
409	kek3	0.07325	1.30363	0.188375	3.55609	2.39
600	CG6959	1.17386	1.195	2.04113	6.49349	1.67
617	Dtg	0.446718	0.399931	12.738	1.02729
673	ND-23	1.71755	1.82001	2.09969	3.05735
697	Scp2	0.303464	1.4746	2.08288	22.8165	1.27
723	Octalpha2R	0.993275	0.0514125	6.585	6.50391
741	Hs6st	0.909351	1.98634	6.47346	7.01198	1.52
760	CG16791	0.673643	0.890659	3.02677	2.51403	2.33
776	SKIP	0.219395	0.141318	9.67427	4.99656
864	LpR1	1.09386	1.67648	6.10472	1.99235
875	RpL34a	1.72501	1.87935	2.56162	3.09691
882	Ald1	1.40654	1.77074	1.14579	3.62972
910	CG10011	0.427003	0.435534	1.99532	3.71421
975	heph	0.76847	1.1406	4.08567	3.21185	2.4
977	nolo	0.576625	0.557788	14.7863	17.4931
986	Act42A	1.82611	1.71417	4.10057	1.47363	2.75
1015	Fkbp12	1.23294	1.67794	4.13411	3.81543
1174	Pkc53E	0.608489	1.12805	7.85859	3.59864	2.05
1495	AstC-R1	0.54244	0.0649602	3.67094	0.0749944
1598	Muc14A	1.77519	0.939792	3.33294	1.20047
1604	CG33543	0.250822	0.0952365	8.35093	3.43049
1622	ChAT	1.28502	1.37475	1.03234	4.33913	2.37
1640	Act5C	1.09704	1.07982	4.83399	1.57064	2.71
1670	Ptpmeg2	1.99401	1.74002	4.58465	1.93197
1695	fabp	0.379458	1.04191	4.89393	2.4378	2.3
1696	CG31221	0.28617	0.0523284	5.7793	8.99389
1746	Octbeta1R	0.75268	0.156327	3.41542	3.76383	1.88
1751	CG14669	0.444009	0.180503	5.70957	8.14478	2.66
1765	sdk	0.899359	0.105141	5.5889	3.05189	2.71
1867	Shawl	0.133227	0.0408357	3.69624	0.754891	2.13
1870	side-V	1.58608	0.211477	14.0193	6.57584
1882	NaCP60E	1.29172	0.923239	6.26882	7.62385
1886	sif	0.477795	1.03657	5.71585	4.85323	2.78
1960	OtopLc	0.92779	1.39969	3.63005	3.0138
1970	side-II	0.1291	0.308523	7.56056	9.24095
2002	kuz	1.48873	0.997369	4.69972	2.82309
2013	CG42540	0.49934	0.26532	3.22273	3.27483
2041	Dscam3	0.0450411	0.0508188	5.76522	1.57747	2.97
2068	haf	0.0198856	0.0350314	1.71027	3.57969	1.58
2075	CG42673	0.36613	0.334139	4.19415	3.87184	2.22
2082	pdm3	0.112419	0.235685	15.1528	9.78372
2095	tinc	1.2912	0.154068	5.34838	2.79589	1.45
2114	CG42750	0.0526576	0.0569583	4.5164	2.60001	3.14
2122	sdt	1.54667	0.594952	7.81789	5.54816	2.94
2166	Nuak1	1.58028	0.439457	4.56529	0.759721
2207	Hk	0.968336	0.943875	6.73324	8.2178
2213	scrib	0.30101	0.415108	1.50254	3.80222	1.84
2266	tsr	0.993561	1.1149	4.18595	2.49272
2311	dpr20	0.0688846	0.0947474	2.62828	5.4624
2347	GluRIB	0.254844	0.900654	22.442	5.20468
2372	CG43902	0.48373	1.04017	3.30542	44.5609	1.4
2401	CG44242	1.59919	1.84643	2.09768	4.37078
2407	Dscam2	1.37903	0.745058	21.8967	21.5976	2.59
2417	CG44422	1.51739	1.08824	2.64071	3.10077
2469	lncRNA:CR45312	0.0746421	0.0901199	2.44089	4.03298
2622	Scsalpha1	1.68845	1.83221	2.01917	3.39176
2639	Rop	1.74687	1.94258	2.0755	3.17613
2652	Con	0.0898708	0.674835	7.51453	9.05642	1.3
2680	Hsc70-3	1.49273	1.75279	4.18617	1.91173	1.38
2716	dpr8	0.222603	0.286567	16.3968	5.1798	1.7
2722	eag	0.157502	0.106436	16.4271	13.8721
2803	ND-18	1.80909	1.45206	2.4276	3.86084
2886	Nrt	1.98961	1.2955	4.63723	0.773071	2.39
2936	CG17839	0.624733	0.187514	7.52364	0.253792	3.2
2940	fz	0.178159	0.148456	14.9516	10.7078	3.05
2941	CG32137	0.0961955	0.0580362	6.30411	1.9301	0.94
2970	Rh7	0.208789	0.225734	4.54485	4.87885
2988	Sod1	0.756358	1.75622	1.52105	3.23752
3001	CG32052	0.335415	0.103163	16.6033	6.16849	2.28
3004	dpr6	0.170297	0.484537	6.11676	7.77073	2.03
3028	Hsp67Ba	1.93345	1.38897	5.07986	1.13524
3081	axed	1.46255	1.60282	0.63122	3.43781
3082	GluRIA	0.0159361	0.121347	6.18248	1.80639
3189	robo2	0.00889992	0	3.1332	1.88271	2.27
